# piRNAs are abundant in the early embryo of the crustacean *Parhyale hawaiensis*

**DOI:** 10.1101/2025.05.30.656998

**Authors:** Llilians Calvo, Tom Pettini, Guillem Ylla, Matthew Ronshaugen, Sam Griffiths-Jones

## Abstract

PIWI-interacting RNAs (piRNAs) are a group of short (∼21-31 nucleotide) non-coding RNAs that protect the germline of metazoans against the activity of genomic parasites known as transposable elements (TEs). Although originally discovered in *Drosophila* where they are germ-line restricted, recent studies in arthropods have shown piRNAs are often expressed also in somatic cells suggesting they might have originally evolved as a somatic immune system protecting against the detrimental action of TEs in the last common ancestor. Beyond their classic TE-silencing roles piRNAs functions range from sex determination in moths, to degradation of maternal mRNAs during the maternal-to-zygotic transition, thus highlighting the need for more sampling across the tree of life, particularly in underrepresented speciose rich subphyla such as the crustaceans were to date only two representatives have been analysed. In this study we sequenced and analysed putative piRNAs in the amphipod *Parhyale hawaiensis*, throughout a time-course of embryogenesis. Initially, during early embryogenesis piRNAs-mapping reads were abundant, maternally loaded piRNAs and showed the hallmark signatures of piRNA processing suggesting active targeting of TEs. Interestingly, this initial high content was followed by a dramatic loss of piRNA-mapping transcripts and signatures during mid-embryogenesis shortly after germ cell specification. This was confirmed by in-situ hybridization of key mRNAs coding for piRNA pathway proteins which revealed their expression becomes restricted specifically to the germ cells by early germband formation, providing an explanation for the observed reduction in piRNA abundance at later stages, and suggesting that piRNAs are absent in *Parhyale* post embryonic somatic cells.
