## Supplementary Table 1 for "piRNAs are abundant in the early embryo of the crustacean *Parhyale hawaiensis*"

Supplementary Table 1. Sequences of smiFISH probe sets used in this study.
P.hawaiensis piwi	P.hawaiensis vasa
caatgcacagcatcactccg	ctgctggtgtaccaaatttc
cgcaggaccttatgacttgt	gagaatcagcagtttgtgca
tacagacatgagctcgtgtg	tacaagggcaggcaaatctc
ctacgatggcactcttgacg	gctcatgttggcttatttat
ttgttattgtagcgcgtgag	tccagaagtgcactcgaacg
acgacatcgtccacaatgta	cttctttcccacacttgaaa
ggtaaatgttgacttgggcg	cttctccacatttgaagcag
ggtcatagtttctcctttag	cgcacttgaagcaacctttg
gtcgcttataatagtctaca	ctctccacagttgaagcaac
ggtccttgacatcaatgttg	caatgtgctcaggtacgtag
tgcaccagaagaggttgact	cctcagaaaagagctgctca
cagctctttctttttgagtc	gagttgatgccgggattaac
aggcacaccagcttattctc	agactgggatgttgtggtag
cgtcagatagcacagctcgg	cgccaaaagtatcgatggga
cgacatccttcatgatcttg	gccctttcaatgttggaaat
gcgcacaaatttctgcagac	aatggtagggatgcacacac
cttctttgttgctttggacg	gcaaaaggaaagcagccgtt
cgagttggacaggttcactg	gtgtatttgaatggcgagct
cgaactttatcccttcgggg	acgatgctatcgagagcgaa
cgttggcagtaacttcacgg	cgccgtaacaaactacggtg
tctcgagagaagtctgccat	gtactggctgttcatggaag
ctccacaggttgaagaactc	cacgaagtcattgaggcgac
cttgctgtgtgtatcaccac	gtatttgacgctggagaagc
ctctatgaattggtttgcca	aatatcaccaatgaagccca
agcggtcgacataccataag	caggcatcgtctgatgatta
gagacgtaaccatcgacacg	cactgaagagcaaggtctgt
cagctttttgctgtactttt	ccaatgtttggatctcttca
cgaggggaagatgaccacag	ccacagcgtagaacacgtaa
ctttcttgacggcgttgtag	tgagaacttctctcttctgc
gatacactgagtggggagac	gttagccatgaactcttcta
gattcattggctattgtgcg	agatgagcaccttattgtcg
attttaagcgagacggaccg	agaaagtcagcagtgcgttt
gtttacagttgatttgcagc	cgtgaatactggtgctgttg
atcttgagggtccagagttc	gcagtagcaacaaggatcga
acaccataagtccttgcatg	tgcgaaactccacggatatc
tcgtgatatacatcgatgcc	tgggcaagtcgtagttgatg
cacgaagctggcgactgaac	cgatggacgtactcgtcaac
tgagcgttacgttcatcgat	gtagaaactgacagcgtggc
ggaaggaagctctggtgaac	aattcttagccaaagctccg
gactgttcactatctcttcg	cgcgtcagtcaagattttga
gcctccatcagagaaatctt	gagaagcgaagtctccaact
tggtggatctgatggtagtt	ctccgaatgcttgagaggac
tgtacaccacgatgctcttg	accattttttttaccactct
atttcgtgatcacgcgctac	aacaatgtctccactaggtg
cggaagactgaggtgagctg	gagtacggtccattctagaa
tcggctcgtatccattgaag	taggacaaccttcctatcag
tgcaccaccacaaatgtcag	ccaacacgtctagttgctaa
cgctaagagaggcatacact	cgatagagtgggcttcagaa
gtggtcgataatagcaccag	gtaccctaacgttaacacga
taccagagacgcttggtgat	gagggttcatgtcatatctc
tgctgggacacaagcaagaa	caaagggttcatctcctaca
atggactactacgtagtggg	gattttcttcaccaacagcg
tgtaaattgcccaccttgag	ttccgatgactttcattgga
tgggtgagcttgtaggtgag	caagtctacaggtgctacac
tgccaggccagttgtaatag	tacagatccatagcccaaag
atacctgacaaggagcaggg	tcaatattaagcccaagggc
gggcacagaagcaccaatta	catacagcgtcgcacttaag
aaggagcagagaagcaccag	catgtgaagttcagtgcagg
acaaacactgttccgatggt	acagatgaagcaactaccgc
catctcctccaatgagtcag	ctagatcacaggttaggcta
